# Phagocytosis repurposed: infection strategies in a global marine diatom-parasite interaction

**DOI:** 10.1101/2025.07.29.667418

**Authors:** Varsha Mathur, Nicholas A.T. Irwin, Luis Javier Galindo, Elisabet Alacid, Michael Cunliffe, Sunju Kim, Ulrich Technau, Thomas A Richards

**Affiliations:** Department of Biology, University of Oxford, Oxford, United Kingdom; Faculty of Life Sciences, University of Vienna, Vienna, Austria; Gregor Mendel Institute (GMI), Austrian Academy of Sciences, Vienna, Austria; Institute of Water Research, University of Granada, Granada, Spain; Department of Ecology, University of Granada, Granada, Spain; Centre d’Estudis Avançats de Blanes (CEAB-CSIC), Blanes, Spain; School of Biological and Marine Sciences, University of Plymouth, United Kingdom; Department of Oceanography, Pukyong National University, Busan 48513, Korea

## Abstract

Microbial host–parasite interactions shape global biogeochemical cycles, yet their cellular and evolutionary mechanisms remain poorly understood. Here, we developed a novel model pathosystem to explore the interaction between the globally distributed eukaryotic microparasite, *Pirsonia,* and its host, the bloom-forming diatom, *Coscinodiscus*. Culture conditions recapitulated *Pirsonia*’s rapid life cycle *in vitro* and live-cell imaging enabled quantitative assessments of infection dynamics and host mortality. To investigate the genetic basis of this interaction, we assembled the *Pirsonia* genome and identified unique genetic innovations relative to their oomycete relatives. Time-resolved dual RNA-Seq enabled tracking of parasite gene expression through the infection cycle and revealed an upregulation of an expanded multi-gene family of integrin-like proteins in *Pirsonia* zoospores, analogous to the variable surface proteins in other parasitic lineages. Genes upregulated during infection were associated with cytoskeletal dynamics and drug inhibition assays confirmed that actin is required for host infection, consistent with the presence of parasitic pseudopodia on infected hosts. The dependence on both actin-based phagocytic mechanisms and parasitic-like surface proteins highlights *Pirsonia*’s intermediate state between predator and parasite, providing new insights into the evolution of parasite strategies and the complex cellular interactions controlling parasitic shunts in marine trophic networks.
