## Supplementary material for "Phagocytosis repurposed: infection strategies in a global marine diatom-parasite interaction": Table S5

### Sheet: Table_S5_DE_Integrins
Protein ID	Protein Sequence	Length	Scaffold	# of Introns	DeepLoc2.1 Localization	DeepLoc2.1 Signals	DeepLoc2.1 Membrane types	DeepTMHMM - 1.0 Number of predicted TMRs
Pdi_000423-T1	MLISRCFMYYLDVVLDLIVAVNYLGDEEYMWAAVTLSMFSAFIVAELLHSYRLAVKHNLSFFSMSIFMLPWNIMFSSDPPEVVDTIVSIQLDTIQAEGLFEAPAQLSFQLYVVMYLWGLHGQPSVIQMGSVLISIASLGSANALTFDMPYLFLGKKNIRDMNLSLLVPYVSARGFQLMYRVMSISLLLLLLDIWYGGLCLLPMVCIRAYMLQQDGHLPPMSVLLGSLFSDAFFGDAHFRAHLPTGVKMPGAQQVAPHQLQEEEDEISSGNSGAAANPNSGVSTLVRKHSIRKVEPAPQVSAKKKRQVAQEKKKRDDHRLKRAQKGLLVSESEVCAEVKMVAWGILLMAVETWLCFALAVTNLDKFVVDKFVIGWMALVAGGFMLLRAGLHWGLFYTPLR…	2682	scaffold_7	18	Cell membrane	Signal peptide|Transmembrane domain	Transmembrane	9
Pdi_002503-T1	MNAARPFLLIHGECRPNFRKTKDGLSCKADVCALTGSLLGQQEINSLEGGFRHELMPGDHFGGAVARMGDMDGNGMVDLAVGARTVDETSTIHNWGFGSVFILLLNPDNTVLSTTRIGTSAANEGDTVGGLASPMGRSDYFGCSLSSPGDLDGDGVQELIVGARYDDDGGTDRGALYVLFMLATGSVKAQQKISATEGGGEALAGLKLGDNAWFGRFMGVVGDVDRVNGAVDVVVATHHVVYFTRLNLDGTMKSAQVLKRLVSVPNVNDPNPPSTGGVASVGDVDGNGVVDIAVGAPYEEEGYSGAVYVLLMQADGAFKAKQRYSGRTLNAYFGYCVSGLGDLDGDGIPDLAVGAPGTDHLFGAVHILLLNQDGNVKRGA	380	scaffold_56	2	Extracellular	Signal peptide	Soluble	0
Pdi_003900-T1	MLAAVLTPGDAKGTNSVPSDVCAPSQQKINNKEGGLIHHLQPYDRFGSAVAAMGDLDGNGVEDIAVGAPDDEAEEGGVPPAFADTGSVFIMFLKPDYTVLRQTRIGTTKDGKNTVGGLASPMNAMTQFGASLACLGDLNGDGVPDLIVGAPTINTVFVLFMLATGEVESEQKIMPPIPIFRYQSAPSRFGNAVGVVGGVVQQGPDDDGGVDVIVAAEEAFIYLMRLNQDGTVKTMRNLTPNFADGVAGVGDVDGNGVVDIVMGNRYAYDRHGAVYVYLMQEGGEILSEQEISSTKGGLSIQLSGGEEGGFGSSVAGIGDLDGDGTPDLAVGAGGNGKIGGGMGRVYILLLEVDGSVRASKSISGGGVTTDRFGSAIATLVGGGGETEAKGTITLVVGAA…	428	scaffold_103	2	Extracellular	Signal peptide	Soluble	0
Pdi_003950-T1	MATHKIGGEVGGMGMNLDQGGLFGFAVASVGDLNGDGTIDLAVGAPRQKDVGVTGASSGAANIMFLNPDYTIKNEQKIGRNELNVMVGGLVGPVETSDEFGYSLANIGDLDGDGVEDLVVGAIGDDDGGQDKGALYVLFLSQTGDVVKKEQKISLTQGGLSIPLENNDQLGAGVARIGDVNQDGVVDMAVAVVAGSDPGKTVTFSDKSATLKTYILFLNSDGTVNDDQWVRNTAGSVQHFGMAGIGDLDGDGLLDLAVGNPGDTDGGKFHHGSVFILFLKKDGTVDRTQKIGPSDGGLGELDTHARFGAVANIGDLDGDGVIDLAVGAGGTKVGARAWFGAVHVLLLNRDGTVKGRQDISGSPGGGMEGEVEYGDNFGNSVAILGVQEGGKMIDLVVGG…	432	scaffold_106	1	Cytoplasm		Soluble	0
Pdi_004680-T1	MKSDGTVKQTQKINGREGGLSGGLGTHDQFGFSVDALGDLDGDGAVDLVVGAVGGERSLTRIPVPGTEDQFLAAREVSLTVSYVLVLFLDQSGVVKAEQKIRSNEGGLGPVPVSAQFGRSVACVGDIDGDGVVDLAVGAPGDQGTGSTQEKGVGSVYVLLLHATGTVKAQHRIGSEHGGILHPLNENDQFGASLATLGGGGLGGDAGVRLVVGASWDDDGGVNRGAVYLLQVPPGYLPLCDEASSSRDTTTCLNTGGEGAYECVEEDYFHGSCERNTGGCSQRCYDTISGYFWCGCDTGYFLDDDGVSCTDVDECETNNGGCSHVCINSNGGFSCACDPGYKLSSDDRTVCNDINECAVDNGGCGVELCLNHDGGFWCGCHTLYALDSNGNCIDVDECT…	957	scaffold_135	8	Cytoplasm		Soluble	0
Pdi_005017-T1	MTLAPLRALLNLVTSSVPAGFVRIDDNAACAGDVCFGVDCGTGACVPGIRQPFKCICEPGFTHDSPSHSESPCNSDIDECEVDNGGCDQVCINRAPGFSCWCDPGHYLNEDGITCTEIASSTLICGHSLLPGEMKLGSPQIGVVGPLYRRGHDFGTALAVIGDLNEDGFEDLAICAQGDVYILLLNPDGTWKEEWRISGVVGVSVTGIGDVNGDGIGDMAVGYDRDDDGGSNYGAVFVIKLFPNGAVEKQKISWSEGGLRADLDAFDKFGTAVAGLGDLDGDGVVDLAVGAAGDDDGGINRGAAYILLLNVDGTVKKEHKISSTSEDGMTTLSGENTQFGAALAGVGDLNGDDVVDLVVGANRNDDTGANEGALYVLLLLPTGGVKFEQKVSATQGGLV…	1939	scaffold_148	14	Cytoplasm	Signal peptide	Soluble	0
Pdi_007853-T1	MKSWLLKKSFSATEVNCQWRDKRILLSVAAGVFSIFLVYFLISTTSSTVGGIDHCSPDPCENGGSCTTSGTDATDYYTCACATGYQGRNCATVDNCDGAVAHLYHEGTNGKLTSASLGYGASVANMGDLDGNGFADVAVGDPGDNAVYITRLGVAFSVVSVVKLANEENGVATIDEGDNFGESVKALGDVDGDGVMDLAVTSPSRGPQNIGTVYLLMLNTDDTVKTVNVINNSNIPGGIPAWASFGSDVAALGDLNNDGNLDLAVGAIGDGDFGAVYVVFLGADLQTPLSTTNRLDGGDISSTILDLQFGRAVVSLGDVDGDGVGDIAVGAPLGGGAEGGGMVVIMFLNTDGVASGHQQISSEHGLLNPTSMTSNDRFGYSITAVGDIDGNGVTDIVVG…	870	scaffold_289	4	Extracellular|Lysosome/Vacuole	Signal peptide	Transmembrane	1
Pdi_008285-T1	MFFILIDSPGDFDECRQKTDNCSTTTERCENTVGSFLCIPCPLYHVPTDNGLACSLGECPLDFSPSQNGETCIIDCRSGYMEISEGLRCKADVCAPSGQLMAEQKINSIEGGLRHEVMPGDRFGAAVARMGDVDGNGAVDFAVGSSQRQQHGHGTTSTMGFGSVTIIFSNPDNTVLSHTVIGTSYNGQTAAAVGGLANPMDRYDYFGASLACLGDLDRDGVPDLIVGAPGDDDGGTDQGALYVLFMLATGSVKSQQKISATTTGTLHRGIFERLGLWAVGVVGEADKVNGVVGVVAATYNPETHVVYFMELNLDGTMKSVYELWRSMDGGSEVVNPASRWWWIGGAVGVGDVDGNGVVDIAVGTPAANTEDEGAVVVLLMPLPSNNDGGGGRGPREETR…	547	scaffold_311	4	Cytoplasm|Extracellular	Signal peptide	Soluble	0
Pdi_009332-T1	MALASVETFDFPYYYQTIPKQGATVKQKTMVIWKMAYNVAGRGCLRFFQLTSRIFALALLPMALGAAGGVAVMAGMTAIRVWMLRESTPDSKRLLPLVLGSLFNDAFLGDAHFKRYNTVSSGAESGSSAASVMPHRGKGETRGAAHTVTPQQKERRKQKVLELKATPSEVAAEAVRVSHGMLLLGGESCLSFALAVGSAKGLDMLEFDAYIIGWVGLFADSDECFGIYCGSVSSECVPRTGLHECVCGEGTLKQDKNDLKSLCLDIDECLGFDFCPIHKQCTNYDGGYTCTKCGEGYIASADRSECVVDPCYVRLLPGEKKFPPVDGFSIQPSVAFVGDQDGNGVADLAVGGGLVDENHDASSAVHVLLMSANQEAQEIVKLPPIDPTMRETFGVDVTG…	1720	scaffold_371	11	Cytoplasm	Signal peptide	Soluble	1
Pdi_009926-T1	MSDVNECLVSGNNGGCEQLCYSHAGGTSCGCEAGFVLDVAGTCTAGNFTCTTGVLMQWEQKISSSVGGGPRVGNHDWFGFSAAPLGDVDGDGVTDLVVGAPNDSGGVGGLRRGAAYILLLNPSGTVKAERKISSSSSEGGLSTSLKDYDIFGASVAGVGDLNADGVADMVVGAPGDNAGGGTNRGAVYVLFLNSTGTVNVEQKISAVDGGLAGPLDHGGGEFGASVASLGDLNGDGVVDLAVGARFDDDGGFGRGAVYVLLMRANGTVTGEQKLSSTQGGFLGPLGDFDAFGWSVAGVGDVNEDGVVDLAVGAPYHDDGDGGMDQGAVYVLLMEPNGSVKREQKISSTEGGVHIPLSNNDVFGGAIAGVGDLDGDGVVDMVVGASHDDDGGTNRGAVYV…	1639	scaffold_406	12	Cytoplasm	Signal peptide	Soluble	0
Pdi_009927-T1	MNVTMQLSFQLFVVMQVWGVHGQPSFVQLGSVAISILSLGSASASTFDVPYIYCNRLGKRKGIRDMSHMVSIVPYFCVRGFQLMYRVISLALMFLTFGVTYGALLLLPMLVIRVYMLSPLYGAPNTTLLAVLVGSLFSDGFLGDAHFREHLAKGGMVGSAGASGTWTILVQVAPTNQQAADDEEEEYSIAAAASPNLAIHSSSVRKESLRRVEPTPQALSGEHESHGALPNKKQGEKEEEEERRRIRRAQKSLMVSEDEVCAEVKMVVCGILLVAVECWLCFAAALVNLDRFEVDRFVIGWMALAAGGCMLLRAVLHWGLFYSPLRDVPRRAIPVVRAVFVTYVLMAVSIMGVAVETGIGTCRAATRAESCYLIEILENISPDDCFAIDCGPASQCIPL…	929	scaffold_406	3	Lysosome/Vacuole	Transmembrane domain	Transmembrane	7
Pdi_009928-T1	MSDVNECLVSGNNGGCEQLCYSHAGGTSCGCEAGFVLDVAGTCTAGNFTCTTGVLMQWEQKISSSVGGGPRVGNHDWFGFSAAPLGDVDGDGVTDLVVGAPNDSGGVGGLRRGAAYILLLNPSGTVKAERKISSSSSEGGLSTSLKDYDIFGASVAGVGDLNADGVADMVVGAPGDNAGGGTNRGAVYVLFLNSTGTVNVEQKISAVDGGLAGPLDHGGGEFGASVASLGDLNGDGVVDLAVGARFDDDGGFGRGAVYVLLMRANGTVTGEQKLSSTQGGFLGPLGDFDAFGWSVAGVGDVNEDGVVDLAVGAPYHDDGDGGMDQGAVYVLLMEPNGSVKREQKISSTEGGVHIPLSNNDVFGGAIAGVGDLDGDGVVDMVVGASHDDDGGTNRGAVYV…	1695	scaffold_406	12	Cytoplasm		Soluble	0
Pdi_010118-T1	MNVTSGRIIPADDGDDTVATETIIVEEPLCADGMCFHMPAATFGAFDYVGAMEHCVESEVHGGGWTLASIHTKEHNSLVVSLLIGTATTAEGSSSPQAAGAWIGLDRLASAEYEWVDGTAIAGYFRNWATDQPADSKSEEKKCVAIQSADGSWEDVHCSGSEGLFTPVCSRPDAETVVEPQCVDGMCYYMPTTFESFNYMGAKEHCEGSELQGGGWTLAFLHTTEHITLVASLADGYSSGRPVSMWIGLDRLAGGEYEWVDGSSIEGHFKAWAEHDAEFVGEEEEKCVALVARGTGDSQARWRERRCDGSEGALYFPVCGRPDGNYDECEEDGQPCAHTCISDRHGSFQHCQCDEGFVLGDDGFGCLDIDECTGDHGCDHTCINTVGSFQCECEEGYTN…	902	scaffold_417	10	Cytoplasm|Extracellular	Signal peptide	Soluble	0
Pdi_010212-T1	MAASPCRSVVPSTTGTPLIDINECLVGTHTCHEDHEWCINTEGDYECGSCGVGSYASDDGQCTVKICFNSGKLMPAQHKISTTQGGFTGHLDDGDFFGSAVTVLGDVDKDGVVDLAVGAYRDDDGGGDNSGAVYVVFMGTDGTVKAHQKISATQGGLVGPLEAGDEFGNSVAGLGDVDKDGVEDMAVGAHHNTDRGEVHAGAVYVVFLHANGTVKAEQKISKSQGGFTGWNGRYHNLGRSVAGVGDVNGDGVLDLVMGSWGGIPFDPNDDDSEVGGALFVVMLEQNGRVTGNQMTTFKAICSQFNFTFSLSDEWAWSVTGVGDLDGDGVPDIAVGAPGEDVERDFTRVDVGGTVYLLMLARDGTTKDARNIRVVDHGGLPSVTLASNSRFGTSIASVGD…	2148	scaffold_423	15	Cytoplasm		Soluble	0
Pdi_010212-T2	MGGADDDPRSSNTNRWLRYGKRLPESLEKTNQRFNQINSNYPADVAIVFGRCCMYYVDVVLDLFVAAGYIEDGHYTWAAVSLFLFSAFMCTEFVRSRDLAVNHDLSYLRTSVFMLPWNVLFSQESPELVAKMVSVQMDSLLNEGLFEAPSQLSFQFFVVMQVWGVHGQPSIVQLGSVALSILSLGSANATTFDVPYIFLGKKHLHEMSMLSMLPYMGARGFQLMYRVISLALMLLTFDVTAVAVLLLSMVVIRLYLLSPLYDGGPNTALLSAVIGSLFSDGFLGDAHFREHLAKGGGVVGSAGASGKWTTRAQVTPTNQQADDEEKDSNNERRSASRVEPTPSKKRRIRRAQKGLIVSDGEVCAEVKMVACGILLVAVECWLCFAAALVYLDRFEVDRF…	2644	scaffold_423	17	Cell membrane	Signal peptide|Transmembrane domain	Transmembrane	9
Pdi_010345-T1	MSVMSHLRARMVVAVSIRSRTIGVKRTSLTSTTPAPTTTSDNPCDTMIHGETKIGTGGAGGFDFPNQQGKIYFGKPASIGDLDKNGVADLAVAARYGNRKGSTHTGALFIIFRSEDGSVLRQQEIAPGLLDTTSKPYKPSPNHPPVGGMASHVPDGTSFARGTALLGDLDGDGTTEILVASTAVFDYTRYTLVSPGCLYLLSLNHMTGLVESEKKIVEDPIIGWTSSYGWSVANLGNVDGDEDTVDIAVGSPLYDTSSATGGTTEDDGRDHGAVYIFFLNRDTWTPQVTPIRLATNEKGLGHIERLSQFGDSIASLGDLDGDGVADMAVGAPHYPMGEGRALILFLTSDGHVKQHVEIMGNLAPDRSYEVFGSSLSAIGDVDGDGTVDLIVGAKGKYQP…	515	scaffold_431	2	Extracellular	Signal peptide	Soluble	0
Pdi_011427-T1	MHTIAEEANFGRAVAAMGVDKVAVADNRDIYILDLDAAADHTVVKETLVWRDHSRPEHGSQLAKGGFGASLACPGDLDGDDVQDLIVGAPWDDDGGDDRGAIFVLWLRPSGDVKKDQKISHTQGGGQLALKNKDNFGRRLGVVGDLDKDGMIDVVVGSMRAAYLLLLNVDGTVKAGILLKETQPWIINGGRDPMRVGIVGGVAGVGDVNGDGVVDIAVGEPGAWKLKPKITGAVNVLFMREDGSVQDEAQISATKGGLEGPLTGESQFGGHGIASLGDLDGDGTPDIAVAAAGKAEPAIGKGTENMGVVYILRLTPGGAVKSEQIVSLAARTIRGDMIGSSIATLVEGGVGEEELLVRLVVGAEGDTRTVEKGGGLYILTLPPSYVPVCPEDAPVCTNN…	413	scaffold_507	1	Extracellular	Signal peptide	Soluble	0
Pdi_011870-T1	MFLILHSTTESMSFSFVKKESSRRESVISLQNGVVVQDVYTTSTRPQTSLLKDKKFTAGAAAILLLLAVVLIAVRQHNGHDGSNAIVEDPCLPGYEVDRYGDCIAKPSDVCWKAGYVPQLDGSRPCLLDICLSPGALMRQRKLSNLEGNLSPGNPLTKFGKFGVSVASLGDVDGDGVPDLAVGSSWDHGGGGIKSANVQKGTIFILFLYRDNTVKWYQKINAVVGGLLGPVDNYDWLGTALAGLGDLDGDGVGDLIVSAPADDDGGKDRGAVYILFLNENGTVKREVKLSSTRGGLSGLEDNSLLGLGGISTVGDLNKDGNLEVTVWKAGCLLLLFLNRDGTLKAQQEIWEGQGGLQAKLKADDGFGANVAGVGDVDNDGVPDMVVGAPMDDDGGVDSG…	579	scaffold_542	4	Cell membrane	Signal peptide|Transmembrane domain	Transmembrane|Soluble	1
Pdi_012476-T1	MKANRTMVVRLCCCGMKTVCDEGFSVVVTETDGETCVIDCPEPNSTPSEDGQTCVVDICGASGRLTAEQQKIDSVEGGLSHVIQAGQAFGGDLTRMGDLDGNGEPDFAVGISYYGGEDYFGSVLVIFLKPDRTVLKETRIGNADGGGEASTVGGLESVLPKEAYFGTAVGSLGDLDGDGVPELIVGAEGDDETRGALYVLFMLDTGMVKKQQKIGYSEGGLDAFVTLEKDGWFGTELGVIGELDESGTVGVLVSDAYGNGDIRLLRLKADGTVGSAKVLTAIEGRGGNGEGGLVAVGDVNSDGIVDLALGSPYRDEQRGGISILLMEPDDKILKQQLIGSDTGGMSVLEKWVYFGYSMSGLGDLDGDGTPDIAVGATDTAPWNAAEWGAGSMYILLLKP…	966	scaffold_583	6	Extracellular		Soluble	0
Pdi_012742-T1	MSHLTCLIETKECTGAGDLMYEVRLGSGSPGLEELVFPEGLQARMGNALCSPGDIDRNGTPDLVVAAWRDNADGVDRGALFVVLLEKDMSVKSFKKLASGEPGLEEMTVEDGGRLGKAVAAVGDLDGNEVGDIIVVEQITFELKVVFLNSDGSANKVTTNSGPLPSGYDAVTQNKKFGDALAGLGDVDEDGVGDVVVGIPGAPAIMLLFLKNDGTIKKDVLVATHSDVVVGNTMFGGQLAVLAKIDQNGILKLAVSAQNENNMFGAVYIVSLDKNVGWAMQSAQRIGAEDGMEDGGGLLELEKRDKFGRGVIGTGDLNADGVPDLWVGASSGDDTAKDAGEGYVLLLNADGKVKSSSKVSALTGFKSPLGAFELFAHAGTILGPMDDGTVAIAVGATGD…	846	scaffold_604	3	Extracellular	Signal peptide	Soluble	0
Pdi_012744-T1	MWMCTGAGDLMYEVRLGSGSPGLEELVFPEGLQARMGNALCSPGDIDRNGTPDLVVAAWRDNADGVDRGALFVVLLEKDMSVKSFKKLASGEPGLEEMTVEDGGRLGKAVAAVGDLDGNEVGDIIVVEQITFELKVVFLNSDGSANKVTTNSGPLPSGYDAVTENKKFGDALAGLGDVDEDGVGDVVVGIPGAPAIMLLFLKNDGTIKKDVLVATHSDVVVGNTMFGGQLAVLAKIDQNGILKLAVSAQNENNMFGAVYIVSLDKNVGWAMQSAQRIGAEDGMEDGGGLLELEKRDKFGRGVIGTGDLNADGVPDLWVGASAGDDTAKDAGEGYVLLLNADGKVKSSSKVSALTGFKSPLGASDLFAHAGTILGPMDDGTVAIAVGATGDDLAGSNTGA…	412	scaffold_604	3	Extracellular	Signal peptide	Soluble	0
Pdi_012848-T1	MWWRWASTGGGGDTCPAGQVMYDARIGPGDGLPLDLLEGPLPIEMGKSLCSPGDIDGNGVPDLVVSAWREGRNRGSLIVVLLNEDMSLKSYKKLVPGSGGLDVTVDDNDGFGKSVAALGDLDGDGIGEFMVVKLQTSELHVVFLNSDGSVKAVTTTSGALPSGYDPTQGDAAKERFGDMDGDGVGDVAIAATKGSGGGGDIRLVFMNADGSVKQDVLVAQPDAVVSGDHFGSTLTAVGDLDGDGVIELAVGAQYDSAGGVDKSGAVYLVSLDKASGWGLKWVHKISGAGGMEGGGGVEGLAERDRFGRGVVGPGDLNGDGVPDLWVGASFADDGAEDAGAGYVVMLNPDGTVGSLSKVSAVAGGLTSALGEGARFGFSGTLIGRLKDGTVGIAVGTIGA…	416	scaffold_613	2	Extracellular	Signal peptide	Soluble	0
Pdi_014617-T1	MVKAQQEISSEHGGLLHPVEEGDFLGISLAILGGGGGEQEGVVCLVAGASRDDDGGLDRGALYLMQVPPGYVSRCDVVDAASRDTCLNTGEGTTMCVVDYFPGSCEWNMGGCEQRCYDTASGTSWCGCDTGYFLDSDGATCTDVDECETNNGGCRFKCVNTLGGFSCACDSGYELNSDGTVCSDINECDVDNGGCGMEMCLNHAGGFWCGCHTLYMRHSTADACVDVDECTENNGGCEQFCVNHAGGFSCDCPVGYDVEVNGTCTEVDECAVANGGCGRLRCFNQPGSFSCGCDAGYDLNADRTDCIDLLCSSFPALLPGVTKISSTNGGLRSPLPDYGDMVGNAVTWIGDVDGDMLPDLAVGAIKTNDDEGAVYILMMTSTGTVKSDKKISSSSTGTG…	756	scaffold_758	8	Cytoplasm	Signal peptide	Soluble	0
Pdi_015618-T1	MSIISMIYASVRTFDVPYAFLGLKPSARKLRLLVPYIGMRLFQLVSRILILALLLLGGDGNVVLKCALVLCVMIAVRIWFFKSVLPSWEGGRNEGKFSWLVNTRAHQEWVRHVPPLTVILGSLFNDAFLGDAHFHDHLSPRSEGEHTPSSGNSSTAKVAPQVPRGGGGEKREEIRAASHSEKTEEEREEERRRKEKSDAEKERFRVLRIPLLLDDVEVSREVVRVAVGTLLIAAENFICLILVALAIVERLDFDQGLIGRMAMGVGGCMVLHGATFWRVYYTPLSRVPTAGAARRHVTVAFFFYGLLAVAIMWCAATVIGIGDPPPVKCPVAGCGFASQCVLMAGTYECRCEEGSSIKMPGSTLKEDVCHDMCVIDNGGCGHHHCWGKDGGGVSCSDIF…	834	scaffold_838	4	Cell membrane	Signal peptide|Transmembrane domain	Transmembrane	6
Pdi_015619-T1	MLAGRDSFGVSVTWLGDVDGDGVDDVAVGASLDDDGEMKNSGAVYIFLLRNDGSIKRAQKISSTQGGLVGPLKPGDKFGSAVAVIGDLDEDGVDDIVVGSSDNDGDSGGKSTGGLFILFLRRDGSVKAEQKISATQGGLVGPLEDSGKFGAALAAIGDLDGDGVGEIAVGASGVSSGSPMGSVHVLFLRTDGVVRAEQKNTAADTTTAYFGSSIAGLGDLNDDGVPDIAVGAYGDDGGGTDRGAVYVLLLAKSGIATQVQKIGSSKGGFVGPLEDQNFFGRSLAALGDLDGDGVVDLAVGASGMSDGVSRVGGAYLLLLRPDGTVKSEAKISSTPSKGGGGVIDGLSAGDELGVSMSAVRNLNGDSGITGLAVGSPYVGEPDRGAVYILKVPPGFVGMC…	1050	scaffold_838	10	Cytoplasm		Soluble	0
Pdi_015646-T1	MCFSVVLDRGNDIDNDDAFGDSVARVGDVDGDGVADLAVGAPSDDDGGSSRGAVYILFMNADNSVRVEQKISYTQGELEGPLDDYDRFGSSVAGVGDVDGDGVPDLVVGAPHDDGPDAPGAVYIVLLERDGFVKFQKKIVSTQDAALRGENYGDKFGQAVAGVGDLDGDGVVDLAVGTSYGVYIFFMNVDVSVKTEQKFWTKFGKAVAAVGDVDGDGVMDLAVGVTSDRDGGQRPVGAAYILFMNVDGSLKREQKLSSTQGGLGDIMDDRDGSFGMSVAGLGDVDGDGVPDLALLGAGGGAWWNKGFSKVGGGAVYTLLLNEDGSVKGGQRINLDDNLDFGYSSVTRVGDTTVGDDGMISLAFGSAERMVVSILQIPPGFFVPVCADGETCVNTADSTY…	811	scaffold_839	2	Nucleus		Soluble	0
Pdi_018114-T1	MTEEQQKINGVDGGLTHEIESKDFFGFSIASMGDMDGNGVVDIAVGAPFDVGVEDTSGSVFILFLNSDHTVLRDTKIVTERRINRGDHFGWSLARLGDLDGDGVPDLIVGARGDDEGGKGRGALYVLFMLASGKVKTEKKLVSGQGGLEALPQPPGGFGMEVRVVGEVDRENGGGGNVVAKDNSQVLIMRLNSDGTVERAKRLKVINNNEGALAGVGDVDGNGVVDVVVGDPSEESTKGAVYVLLMGGKYGGEIISEQAIRSDEGGMGTVQKYSFFGWSAAGLGDLDGDGTPDLAVGAPALTTSARGERQLNSAGVVHILLLNKDGSVKGSNIISTAKGGKALETLQLGEGFGSSVATLVGRGESEEGVVTLAVGARKDGAWVEEGGAVYILAIPPAFV…	420	scaffold_1064	3	Extracellular		Soluble	0
Pdi_022148-T1	MTDTGGSTGGDGDDGKCVAGKVVSDVMVGADAGIPDVAAMTGMGMSVTSPGDLDKDGVPDLVISAWRTPGGGVDRGAIRVALLDENYGVKDTKELTGESLGLVLEDGSRWGQGVEAIGDLDKNGVTDLIVAQSWPDLLHIVFLNADMSAESITTIADPLPSGYSLAEAVANFGTGMAALGDVDGDTVPDVAIGGSKAGLGGEVLLLLLNKDGTVHGDRLLPLPEGVEADDRYAISVVAVGDLDGDGTCELAVAAQYDDDLDKNVGAVYILSMDKTNDWAMKWTQKISATVGMADGGGIQGIEKNDRFGRGLIATGDINGDGVPDLWVPASYADDGGSSAGEAFMLMLNADGTVQSSSKISPLDEGIKNPWISTTRFGTGGAMLGRVGDGTIAIAVGGFG…	1304	scaffold_1483	4	Cytoplasm	Nuclear localization signal	Soluble	0
Pdi_024515-T1	MLMRVTLTTVGVETSTVGTGVHRASHVPVRVLTRVAECCELLCNYTPRPTEPLLADMFCSPGELASQTKISSSSSDLLQDLLSDRDYFGASIAWLGDVDGDEVHDVAVGSRQDDEGGRDSGAVYILLLTDEGSIKEVAHKIRISSPQDRDEFGSALAVIGDLDGDGVNEMVVGATGEQTSAGAVFVLFLKSDGSVKAEQKIASDTQGGLASDLESGDKFGAAVSAIGDLDGDGVGEIGAGATGDNNNQGAVYVLFLHIDGTVRDKQKIAAVSDVTQFFGCAVAGLGDLNHDGVPDIAVGAYGDGDGGVNRGAVYVMLLGQSGIATHVQKISDTQGDFMGPLENNNRFGRSLAALGDLDGDGAVDLVVGVAGMSDGGVRYTGGAYVLLLREDGTVKSQAK…	403	scaffold_1760	1	Extracellular	Signal peptide	Soluble	0
Pdi_025616-T1	MAVMGYSDKVEQYELTSKSNARNWGSVDPTFIIQDETSFVDGSSLMTTFFMPWGTEGKDVYALGPGTNNLIAAIAEDSGGFLLGHLDRAKFSLEINADDIPVDYCNGVTCANGGTCVNGADSYTCEDCNTGWGGDLCETDTFDNCKKITCENGGTCVDNGDDYTCNCATGWGGDLCETDTFDHCLKITCENGGTCVDNGDDYTCNCATGWDGDFCETDTFDNCKKITCANGGTCVDNGDDYTCNCATGWDGDLCETDTFDNCKEITCANGGTCVDNGDDYTCNCATGWGGDLCETDTFDNCQKITCENGGTCVDNGDDYTCNCATGWGGDFCVTDTFDNCQRITCENGGTCVDNGDDYTCNCATGWGGDLCETDTQDHCKDVKCDHDGECIDEGDSFRC…	655	scaffold_1905	14	Cytoplasm	Nuclear localization signal	Soluble	0
Pdi_026570-T1	MICVDTGPGNFSCSTDVNECLVSGNNGGCEQLCYSHAGGTSCGCESGFVLDVGGTCTAGNFICTTGVLMPWEQKISSRVGGGPRVGNHDSFGFSAASLGDVDGDGVTDLVVGAPNDSGDGGSRRGAAYILLLNPSGTVKADRKISSSSAEGGLLTNLKDHDIFGTSVARVGDLNADGVTDMVVGAPGDDAGGGTNRGAVYVLFLTATGTVNVEQKLSAVDGGLIGPLDDGGEFGSSVAPLGDLNGDGVVDLAVGARFDDDGGFDRGAVYVLLMSADGTVTGEQKLSSTQGGFLGPLGDFDAFGWSVAGVGDVDGDGIVDLAVGAPYHDDGDGGMDQGAVYVLLMEPNGSVKREHKISSTEGGLIIPLSNDDLFGGAIAGVGDLDGDGVVDMVVGASHDD…	1617	scaffold_2036	13	Cytoplasm		Soluble	0
Pdi_027075-T1	MSGDHFGASIARMGDIDGNGAVDFAVGSSQYQATVVTRGFGSVQIILLNADDTVLSYSTIGMSFNGAHTVGGLKTPLERNDYFGVSLACLGDLDGDGVSDLIVGAPGDDDGGGRMRGALYVLFMLATGTVKAQQKISSTDGGLLEFVHLVDDARFGFAVSAVGGVDRENGVVSVVVGTGEWTGDQPWSVIDGTVYFMDLNLDGTVQRVVEVMRSEGAGILRDLAVLGDVDGNGVVDIVVGAPGHEVPSKRSRGTVTLLLMASSSHSNGAGVKGKNTILSGGLPTTYAFGWSVAGLGDLDGDGVPDLAVGALGKQSFPWGEIHLVRLTPDGGVKGRNAIISRSKGGLVGPLSPWDGFGSAVATSVERGDSEVGLVKLVVGASKDPATMEEGGAVYILTVP…	429	scaffold_2114	1	Extracellular		Soluble	0
Pdi_028729-T1	MVSMLKSICVSKQVVGEVKIGHNQAGGLVGPLEANDRYGRAVAALGDVDGDGVPDMAVGAIFDDDGGTDRGAVYILLMNKDRTVKEEQKISSSQGGLVGPLHDKDKFGISVTSLGDVDGNGMVDLAVGAIFDDDDGKNRGAVYILLLKKDRTVKEEKKISSAQGGLVGPLNNGDKFGTSIAVLGDVDGNGMVDLAVGANADDDGGADRGAVYILLLNKDRSVKEESKISSTQGGLIGPLGDGDWFGRSVAAMGDLDGNGMVDLAVGAIFDDDGGDRAGAVYILLLNMDRTVKEETKISANTGGLVGPLKKGDRFGTSIAVLGDVDGNGIVDLAVGAIFDGNGAVYVLLLNEEDRTVKKEQKISSTQGGLVGPLDKRARFGVSMAVLGGRGENGLMDLAV…	450	scaffold_2361	2	Cytoplasm|Extracellular	Signal peptide	Soluble	0
Pdi_028730-T1	MVLTLHAKYGTHARTVPHALMGQYSAANAPLVSAASHVLIVRMMKFVFRVNVCSRPYFFVHRSSFDVAICVSNQVVGEVKIGHNQAGGLVGPLEANDRYGRAVEGLGDIDDDGVPDLAVGAIFDDDGGTDRGAVYILLLNKDRSVKEESKISSTQGGLVGPLRDKDKFGVSLANLGDVDRNGMVDLAVGAIFDDDDGNNRGAVYILLLNKDRTVKEEKKISSAQGGLEGPLANGDKFGISLAVLGDLDRNGMVDLAVGTNGDDDGGADRGAVYILLLTKDRTVKVEQKISSTQGGLIGPLDDGDWFGRSIAAMGDLDGNGMVDLAVGAIFDDDGGDRAGAVYVLLLNMDMTVKEETKISAAQGGLVGPLKKGDRFGTSIAVLGDVDRNGMVDLAVGVNS…	514	scaffold_2361	2	Cytoplasm|Extracellular		Soluble	0
Pdi_029804-T1	MKAGSVFPATMPEADKDTTLTKEQAWYVKYRTTVCLFILVIVGIVIGVTVADSNDGEDDEIVVVIECPSGFEPYKAASFAPKEGPCKDINECLLNTDNCGDDKRCRNLPGSFECLPCKGAREVPSENGLGCMLELADDDVTIDAYNECPVDTYPGALKNNYRLVGMDEEKLSGLIAEHAEFGTSLTFLGDLDRDGVDDLAVSAWTDDGGGTERGAVYVVLMAESGDIKAVEKISSVHGGLESHILDNERFGKSIVGLGDLDGDGIRDMLVASHAPEALYVLFLEPTGSVKNERKITTLLEYGMNQGEDFGRSMAAMGDMNGDGNPDVAVGMPLADERRGAVILLFLDGDGTVRGEYVIGHSSSQLTDELDPGDEFGTSIAPIGDFDGNGTPDIVVGAVL…	552	scaffold_2527	3	Cell membrane	Transmembrane domain	Transmembrane	1
Pdi_029805-T1	MNIPRRAFCSVHACTPVDVDECALGRDNCPPLSHMCRNTAEAFECVECPTGQIESVDGLSCIPSKAALHKLVDGLRLDGPKRSYTSSTYWLLCGSVVYTTNTYFPTHRPIAALALYNTPPPRDDGDIDECVRELDHCPSTHACFNTEGSYECRECPSGEMVAEDGLRCITDVCFQPVCEEPEETCVRFGDERFVCEDFCTVPRDPVTLRTIDATSGRHAKVEVGGKYATDMDIIGDVDGDGNPEVAVGMPGSETVYIMFYDTDYNVKTQTRIYGYQPKNYNYGTSVAALGDIDRDGVVDIAVGTPNDDDGDGNDQGAVYVVFLTERGRRKREVKISSTRSGLKPLATGAQFGAQVTGLGDLDEDGVGDMAVGAVKGRDGGGDVTVVFLNDDGTVKGEQR…	603	scaffold_2527	4	Cytoplasm|Extracellular	Signal peptide	Soluble	0
Pdi_029875-T1	MGKEGEGMQSMDKTVTSKISSIQPIAKALNYTRKLPRRDSYGKARIMFVVFAALIGTLFAAMPTTDGEDQEEEHPVVVDIINECVVYTNKCLPTERCENTEQKLNNVEGGLWYANESGDRFGRAVAPMGDPDGNGVVDVFIGAPIVDARNQKDVGSVYGIFLRPELTVLTQTKIGTAANGEDTLGGLENPMDKRDNFGMSLGCLGDLDGDGVSDLIVGAPGDDDGGQNRGALYVLFMLATGEVKRQQKISSIEGGLGSSLLADGDCFGSQVGVVGEVDEENGVVDVVAATKDNVYFMRLNLDGTVKSVKWLKRVTGESYPLSTSTGGVTGVGDVDRNGVVDIVIGAPMEVQRERGGVYVLLMDADGVILKQHRIGSEEGGLAIVLLA	387	scaffold_2539	3	Extracellular	Signal peptide	Soluble	1
Pdi_030082-T1	PATIECVDANGDGVHPDINPCDAEPDCEIIKGSDGPIDSCSFDGLSPNGQTKYSPPDVVANDRFGIAAAPLGDVDGDGVDDVAVGANGDDTLATDAGAVYVLLMNADNTVKEEIKHTYVAEASLRYGTHVGAVGDVNGDGVTDLGVGLNTWSGEGQWRGMALIHLLNKDGTLLKRVQLSSETGGIKALNDLDKFGSGFSGLGDLNNDGVNDVATGVTGYDAGRGSVLVMFMNKDGTVASEHRIASGENGMKLELEEGATFGMLTSTPGDLDGNGVNDLAVSWRKNGEQGANTGSVHLLFLAPGGTVLNEQLISSEFGGLKETLKAGDQFGSVSGIGDLNGDGVMDLVVGSLGNDDVGENQGTVFVLLLNKDGTVGASKQINSAQGGFTTTLADGDNFGR…	1327	scaffold_2572	7	Cytoplasm	Nuclear localization signal	Soluble	0
Pdi_031890-T1	MGAAGGGVNRGSMFVVLLEKDLSVKSYKELSSAAGLEGVTINDEAMMGIAVAAVGDLNGDEVGDFIVALRNPHSLLVVFLNPDGSAQKTASISGALPSGYDIEGAAEMFGNGMAGLGDFDGDGMGDVAVGAVTAATPGIRLLFMKASGGVKGDVFVAAPADVVKSHQYGHSIACVGDMDGDGVTELAVGASTTGGFAGAVFILSLNKEAGWTVKWSQQIAGGQNGVEPMGTNGRFARPVGTGDLNGDGVPDLWVGASFTPDGGEGHMIMLNADGTVLSADKHNSAGGDLSFTTVKDTMFGHSGVFLSQMDDGTVAIAVGSIGDSNGGDKAGSVHILKRKSPVPHSVPLLLLLLLFVCV	358	scaffold_2882	1	Lysosome/Vacuole	Signal peptide	Soluble	0
Pdi_031891-T1	MGNSMCSPGDIDGNGVPDLVISAWKDAADGVERGTLLVVLLNEDMTAKSYRKLGSGSGVEFQFYDNVGFGEAVVALGDLDGDGVGDIMVSMKSPYVQLLTIFLDTDGSAKKVVESSAGMLPSGYGRFPQITGGFGAEMAGVGDMDGDGVGDVVIGAPLQDKRGAFFLVFMNADGTVKDDVFVRPAGLIKGGRFGSSLSAIGDVDGDGVAEIAVGNQYDHDGGKESGAVYIVSLERSDWSIRWVKKLSATEGKEDGGGLNIKTLDRFGTVVGTGDVNGDGVPDLWVGSPFANDGRIRDTGEGRILLLTAEGTVSSSIMKVQPQEPPLTEKIFFGGSGTFLGRMANGTVAIAVGATGDDSGGTNAGTAYIMKLQTCEGDPRPSGGGSGGGGSSGGGENKCA…	2071	scaffold_2882	4	Cytoplasm		Soluble	0
Pdi_032864-T1	MAVAPPLVPTENKLAVSGGVDVGLISARRFGPGAGLPASQFDSAVKAAFGQAMCSPGDIDGDGVHDLVIGAWQDRAVTGNARGRLFVVLLNEDLSVKRYTEMASGEGINVSKTNGGRIGKSLAGLGDLDGDGVGDFITGEHFDGILHVVFLNSDGTAKKVVTTTGALPSGYNPVGDPDDDFGRDIANVGDLDGDGVVDVAVSAPKTAPDPVFHLLFLNSDGTVKSDVTVTAPAGVGFGSWFGAAIARVGDLDGDGVSELAVGGHTSGVSGAVWIIWLDKAAGWTKKRVQPISATEGMAGGGGIVSMAVHEAFGFGVAETGDINGDGIPDLWVGSFGYRGQTGKSRMLILNADGTVARISEVTPGGLVGTDQFGVTATSIGRVVGGNMAFAIGAMGDDTG…	2099	scaffold_3064	6	Extracellular	Signal peptide	Soluble	0
Pdi_032951-T1	MLPFGYYHHPPDVNECGDNNGGCAGACHNTEGGSVCSCNNVVWELGQNGKDCVDIDECERGTHNCDQQCHNHEGSFTCSCDSLGWTLDADGHTCKDVDECRLGQDDCAYACQNTAGSWQCTCASGYQGDGVTCVDIDECDNNNGGCEEHCVNIPGGYMCSCSSWGFTLSSDRHDCMDVDECWQDTDGCPFDCLNTDHGFECTCFPGYTGDGQTCTNINECAAGTDACDQHCTDTDGSYSCSCDGGGFYLDGGDGTACLDVDECTDGTNDCDELCHNTEGSFTCDCGEFTRLDPEDERSCVDINECVEGTDLCDTTCINDDKTGYTCSCHAGYELHVDDGHTCLDVDECALETDLCDQDCSNTVGGYTCSCDEVEWTLFEDTFCINIDECFFGTAGCQDE…	1060	scaffold_3083	23	Cytoplasm	Signal peptide	Soluble	0
Pdi_033336-T1	MRQRKLSNLEGNLSPGNPLTKFGKFGVSVASLGDVDGDGVPDLAVGSSWDHGGGGIKSANVQKGTIFILFLYRDNTVKWYQKINAVVGGLLGPVDNYDWLGTALAGLGDLDGDGVGDLIVSAPADDDGGKDRGAVYILFLNENGTVKREVKLSSTRGGLSGLEDNSLLGLGGISTVGDLNKDGNLEVTVWKAGCLLLLFLNRDGTLKAQQEIWEGQGGLQAKLKADDGFGANVAGVGDVDNDGVPDMVVGAPMDDDGGVDSGAMYVLFMTGSGTVKGEQKISGVEGGMEAAGLQEGDRFGRVGALGDLNGDGIPDLAVGATYDDDGGQQFGAVYVLLLGRSGTVLAHQKISATQGGFFWDLDTEDYFGRSVVSLGDVNGDGVVTLAVGVLSDDDHRDGA…	442	scaffold_3164	1	Extracellular	Signal peptide	Soluble	0
Pdi_033602-T1	MPVEPYCTAGGLLPGEIKITHDPDQKSGPSLNDRDNFGRSVANIGDLDGDGTVDLVVGATGLDEGWYDAGGVFILFMNPDRSVKQMKQLAFNNGVKGPLNHYDWFGYAASGAGDINGDKIPDILVGAHRGDDGFRSAGALYVFFMNRDGTVKVELKISHTQGGLGFPLDEFNYFGCSVAGGGDVNGDGVPDVIVGAYGDDDGGEDGGAVYVLILRRDGTIQGSQKLTKNQGGMGNDSIRPKDSFGKSVAFIQHEGWDWDVAVGASDSDDGGNNFGRLYLLQLDSDGRVTAEKFVSSTGGSGRFAELLSEDDVFGISVTLMGDLDGNGVVDLAVGASGDASENGADAETGAVYVILMNADGSVKREQKLDGSLLVGGLKGGDIFGSVWRTWATWTGTG	397	scaffold_3216	1	Extracellular		Soluble	0
Pdi_034133-T1	MVFQSRWLRYGCQHSEVLEKMISESYVIEYKDPIDALSVCMSVFFYYMDIGLDALVAWGHWQNGDRWWAAICATVLFTFLFVRSFQRRDLSNEAQPSQVLSTSVFMLPRYLFDTRMDEQTRNQLIKYGLKAIESEGLFEAPTQLTFQVYVIIFKWGNHGQPDMVQYVSIFFSIISLAHANATVFDKPYSLCLHYLGGGTSRLSLLLRGLPPLSRITPFILMRGLQLVSRIVALALIPIVLGPELSVIALCAMLGVRVWLFRRRDDNNEEEKNTSQLLIPFLIGSLFSDAFFGDVHFREHINSSPAQRKNKRKWKKGEAQRQALEEPSNEVSKEALKVMQSIVWMTTESYLCFLLALLKIEALGGFEFDPYIVGRMALAVGGCLLLRGVPLWFLHYSPTR…	1783	scaffold_3325	12	Cell membrane	Signal peptide|Transmembrane domain	Transmembrane	11
Pdi_034260-T1	MVLIMGCFAAVIASSVAGEDTDANTAPVVDTNECLIKTHNCSTTDRCEDTLGSFLCIPCPQYHVPTTDGTDCTLACPLDYAPSEKGETCVLECRPNYMKTHDGLRCKADVCAPSGQLTAEQKINSNEGGLRHEILPGARFGAALARMGDVDGNGVVDFAVGSSHQHDMTVSNMGFGSVAVMFLSADNTVLSHTMIGTSFDGKATMGGLAKPMDQDDHFGTSVACLGDLDGNGVPDLIVGAPGDDDGGTDRGALYVLFMLDTGSVKTQQKISSTEGQLGIDLTDNSMLGGGGVSAVGGVDREKGGVSVVVGMHRSNAVYFMQLNTGGEVKLASSQLSMSIRDSTFEPGEGGRRVLGGIADVGDVDGNGVVDIAVGTPMMSDRIGNDQQYGEVHVLLMSSG…	576	scaffold_3354	5	Extracellular	Signal peptide	Soluble	0
Pdi_034378-T1	MAEQKINSLEVGLGHDISPGDRFGAAVAPMGDVDGNGMADFAVGASQYATTANIRQYGYICIILLNGAGDTVLMHQKIGTQMNGVTVGGLANPLDPGDYFGASLACLGDLDGDGIPDLIVGAPGDDDGGTDRGALYVLFMLATGSVKSQQKISSEHGGLANEFNLADEDAFGWEVSVVGELDEVTGVVDVVVVPYLRRVVYIMQLNLDGTVKRAYQLWESQRVHADIGGVAGVGDVDGNGVVDIVVGVPKNFLSGQNDDTVSVLLMSEEGEGGGEMGLEIKEEVVIAHTDGDSEASMQNLGSYGFGTSVAGLGDLDGDGTPDLAVGAYFKSMGVVHILLLRPTGSVKRKSIISHTEGGIVGPLSVNDEFGTAMATLVERGDSEEGLVTLVVGASRDRST…	437	scaffold_3380	1	Cytoplasm		Soluble	0
Pdi_034379-T1	MTEKKVNSLQGGLVYDISPGDRFGSAIAPMGDVDGNGMADFAVGASQHITTANTLHYGYICIIFLNRDHTVLTHQKIGTQMNGVTVGGLANPLDPGDYFGASLACLGDLDGDGVPDLIVGAPGDDDGGNRRGALYVLFMLDTGSVKSQQKISSEHGGLANELNLADKDAFGWEVCVVGEVDEVTGVVDVVVAPYESTVVYLIQLNLDGTVKRAYQLWKSQREYTFIGGVAGVGDVDGNGEVDIAVGLPRPFLSGENDGSVSVLLISVEGGGEMDLKIKAEVRITHTDGDSEAMENVGSFGFGASVAGLGDLDGDGTPDLAVGALASMGVVHILLLRPTGSVKRKSIISQTKGGLVGPLPLNDFFGTALATLVERGDSEEGVVTLVVGASRDPAMGMDGG…	432	scaffold_3380	1	Cytoplasm		Soluble	0
Pdi_036262-T1	MVQVVSTLLLGSIAAASACTQPGPAAGALQFHSVETKLISSSPLAAGRFGQGIANLGDLDNDGVTDIAVSAYTESEGGVDQLGAVYVYLMNGDNTVKEQKRIGGAIINGVAEKDMFGSSMAGVGDVNGDGLGDMVVSTSSNGDALFVLCMDSDGSVKSQVKLDDTNLPWLIPSSKQGLNGIATMGDLDGDDVPDLAVGAYLENGKRGELHLVFLNSGGTFKSTVEINVAQLGLDSNDRFAYRLASLGDMDGDNVPELAVGAPRDDDGGSDRGAVYILFLSDSSGSWGIASYTKISSSTGMTGALDNGDFFGVGMTAGGDMDGDDIVDLVVGANRDDDGASNSGAVYVILLKADGSVKQRAKISQLNLGTAPLVGFDFFGQVVTLVSTRDEEDLGVTKLA…	855	scaffold_3817	4	Extracellular	Signal peptide	Soluble	0
Pdi_038057-T1	MTSDVCGPSGHLMAERNINNFEGGLEHKIQYGDRFGYAVSPMGDIDGNGVEDIAVGAPFDEAIDAPSDQDTGSVFILFLNPDNAVLNYTRIGTTMDGEDTVGGLANPMKKGENFGTSLACLGDLDEDGVHDLVVGAFGVPPGALYVLFMSHTGRVKFQEKIISPNQGGVSFGKAVAVVGAWVVVDINEPDDGGVDLVVSAYRKTYVTRLSRNGTLRSSSHLKTFPTSPVGVAGIGDVDGNGVADIVVGEPGKYDKRGAVYVLLMKNGMDIRSEQEISSTEGGEVVPLPIKNTRFGRSVAGIGDLDGDGTPDLAVGAGGADGERGAVYILLLKKDGSVKGSNVISNTKGGLTGPLVERGHFGSAISTLVERGNSEDGVVTLIVGAMGEEKKRGAIKQAGA…	432	scaffold_4320	1	Cytoplasm|Extracellular		Soluble	0
Pdi_039712-T1	MAEQKVNGLEGGLRHYTSPGDRFGAAIAPMGDVDGNGMSDFAVGASQYATTANIRHYGYICIILLNGGGDTVLMHQKIGTQMNGVAVGGLANPLDPGDYFGASLACLGDLDGDGVPDLIVGAPGDDDGGTDRGALYVLFMLDTGSVKSQQKISSEHGGLGDELDLADKDAFGWEMSVVGEVDKVTGVVDVVVVPYLRRVVYIMQLNLDGTVKRAYQLWESQRVHADIGGVAGVGDVDGNGVVDIVVGVPKNFLSGQNDDTVSVLLMSEEGEGGGEMGLEIKEEVVIAHTDGDSEATMQNLGSYGFGTSVAGLGDLDGDGTPDLAVGAYFKSMGVVYILLLKPTGSVKRKSLISHTKGGLVGPLSVNDEFGTAMATVVERGDSEEGVVTLVVGASRDPAT…	439	scaffold_4956	1	Cytoplasm	Signal peptide	Soluble	0
