## Supplementary material for "Phagocytosis repurposed: infection strategies in a global marine diatom-parasite interaction": Table S2

### Sheet: Sheet 1
Phylogenomics statistics
Species	% genes	% sites		gene	% species
Schizochytrium aggregatum	90.91	25.88		RUVBL1	0.9778
Thraustochytrium sp	91.32	26.51		tubb	0.9556
Cubaremonas variflagellatum	86.78	23.03		tcp1-zeta	0.9556
Cafeteria sp	88.84	23.48		hsp90	0.9556
Ectocarpus siliculosus	95.87	26.03		rps2	0.9333
Pirsonia chemainus	44.21	6.37		rplp0	0.9333
Hyphochytrium catenoides	33.06	4.83		rpl10	0.9333
Blastocystis sp	85.54	22.46		rpl4	0.9333
Nannochloropsis gaditana	78.93	21.46		tcp1-alpha	0.9333
Spumella elongata	93.39	25.33		XPO1	0.9333
Pteridomonas sp	86.78	22.28		tcp1-beta	0.9111
Thalassiosira pseudonana	94.21	26.38		rpsa	0.9111
Dictyocha speculum	92.15	24.23		rps6	0.9111
Aphanomyces invadans	96.69	27.98		KPNB1	0.9111
Chattonella subsalsa	92.15	24.13		rps14	0.9111
Develocauda condao	87.6	20.17		sec61	0.9111
Develocanicus vyazemskyi	68.6	13.15		vpc	0.9111
Pirsonia diadema	94.63	27.48		rpl10a	0.9111
Pseudonitzschia multiseries	91.74	25.65		psmb7	0.9111
Heterosigma akashiwo	84.3	19.64		rps4y1	0.9111
Dinobryon sp	83.06	23.96		tcp1-delta	0.8889
Paraphysomonas imperforata	85.54	22.2		rpl13a	0.8889
Saprolegnia parasitica	92.98	26.97		rps8	0.8889
Pelagomonas calceolata	95.04	25.64		PCNA	0.8889
Tetrahymena thermophila	92.56	28.14		psmb6	0.8889
Albugo candida	88.02	25.84		eef2	0.8889
Plasmopara halstedii	89.26	26.22		rps15	0.8889
Feodosia pseudopoda	42.98	5.9		rpl12	0.8889
Phytophthora sojae	78.93	23.62		rpl18	0.8889
Platysulcus tardus	92.56	24.74		PRPF8	0.8889
Chaetoceros neogracile	95.04	26.76		rps3	0.8889
Develocanicus komovi	26.03	4.11		rpl5	0.8889
Chromera velia	90.5	22.3		fbl	0.8889
Aureococcus anophageferrens	89.67	23.87		DKC1	0.8889
Koktebelia satura	94.63	26.81		RPS19	0.8889
Asterionellopsis glacialis	96.28	26.6		rpl3	0.8889
Vitrella brassicaformis	94.21	25.92		rpl31	0.8889
Phaeodactylum tricornutum	92.56	25.99		psma7	0.8889
Phytophthora capsici	78.51	20.55		rpl8	0.8889
Aplanochytrium kerguelense	88.02	25.03		rpl17	0.8889
Karenia brevis	96.28	27.17		rpl6	0.8667
Pythium arrhenomanes	55.79	13.23		rpl32	0.8667
Developayella elegans	84.3	23.23		rps15a	0.8667
				POLR3B	0.8667
				rpl7	0.8667
				atp6v1a	0.8667
				atp6v1d	0.8667
				pno1	0.8667
				psma6	0.8667
				bat1	0.8667
				rpl9	0.8667
				EIF2A	0.8667
				psmc2	0.8667
				rps9	0.8667
				sars	0.8667
				RPL34	0.8667
				rpl19	0.8667
				ino1	0.8667
				tcp1-epsilon	0.8667
				rpl11	0.8667
				eif2g	0.8667
				rps12	0.8667
				rps3a	0.8667
				NSA2	0.8667
				rps5	0.8667
				atp6v1b	0.8667
				psma5	0.8667
				eif6	0.8444
				DRG2	0.8444
				RPS25	0.8444
				psmb4	0.8444
				rps17	0.8444
				RPS24	0.8444
				KARS	0.8444
				nsf	0.8444
				rpl24	0.8444
				psmd1	0.8444
				rps16	0.8444
				rpl7a	0.8444
				eif2b	0.8444
				POLR2B	0.8444
				psmc5	0.8444
				rpl30	0.8444
				psmc1	0.8444
				rps10	0.8444
				tcp1-gamma	0.8444
				NMT	0.8444
				rpl18a	0.8444
				psmb5	0.8444
				metap2	0.8444
				rps13	0.8444
				psmc4	0.8444
				rpl15	0.8444
				COPG2	0.8444
				NDUFV2mito	0.8444
				ran	0.8444
				rpl13	0.8444
				rpl14	0.8444
				psmc6	0.8222
				ap1m1	0.8222
				rps11	0.8222
				rpl35a	0.8222
				eif5b	0.8222
				KRR1	0.8222
				HSP75mito	0.8222
				rps18	0.8222
				calm	0.8222
				gdi2	0.8222
				MAT1A	0.8222
				psmc3	0.8222
				rpl21	0.8222
				RPL23	0.8222
				eif1a	0.8222
				nop56	0.8222
				crfg	0.8222
				psma4	0.8222
				COP-beta	0.8222
				eftud2	0.8222
				ndufv1	0.8222
				RFC2	0.8222
				DPH1	0.8222
				vps4	0.8222
				suclg1	0.8222
				psmb3	0.8222
				erf3b	0.8222
				CHURC1FNTB	0.8222
				rpl26	0.8222
				polr2a	0.8222
				GNL2	0.8222
				eif5A	0.8
				rps23	0.8
				psmb2	0.8
				PPP2R3	0.8
				BYSL	0.8
				srp54	0.8
				RFC4	0.8
				PSMD12	0.8
				POLR1B	0.8
				AGX	0.8
				CORO1C	0.8
				NOP2	0.8
				tubg	0.8
				xpb	0.8
				psma3	0.8
				GRWD1	0.8
				ap2m1	0.7778
				atp6v1e	0.7778
				TM9SF1	0.7778
				nop58	0.7778
				psmd14	0.7778
				DIMT1L	0.7778
				psma2	0.7778
				rps26	0.7778
				gpn1	0.7778
				etf1	0.7778
				sbds	0.7778
				VBP1	0.7778
				psma1	0.7778
				rpl27a	0.7778
				RCL1	0.7778
				NAT10	0.7778
				mcm3	0.7778
				NAA15	0.7778
				rpl35	0.7778
				tcp1-eta	0.7778
				RFC5	0.7778
				EIF3I	0.7778
				osgep	0.7556
				tcp1-theta	0.7556
				capzb	0.7556
				nhp2	0.7556
				ASF1	0.7556
				RBM19	0.7556
				atp6v1c	0.7556
				COPE	0.7556
				mcm5	0.7556
				WBSCR22	0.7556
				POLR1C	0.7556
				IMP4	0.7556
				POLR2H	0.7556
				rps20	0.7556
				UBA3	0.7556
				psmb1	0.7556
				NIP7	0.7556
				FAM96B	0.7556
				ABCE	0.7556
				POLR2F	0.7333
				BRF1	0.7333
				DCAF13	0.7333
				polr1a	0.7333
				gpn3	0.7333
				gpn2	0.7333
				emg1	0.7333
				AP1S2	0.7333
				rpl36a	0.7333
				gnb3	0.7333
				srpr	0.7333
				BMS1	0.7333
				RPF1	0.7333
				FCF1	0.7333
				MAK16	0.7333
				ALG11	0.7111
				POLR1D	0.7111
				mcm4	0.7111
				VPS26B	0.7111
				SCO1mito	0.7111
				tbp	0.7111
				HYOU1	0.7111
				ap3m1	0.7111
				gnb2L1	0.7111
				EIF1B	0.7111
				mcm6	0.6889
				AP3S1	0.6889
				atad1	0.6889
				ABT1	0.6889
				SND1	0.6889
				mcm2	0.6889
				oplah	0.6889
				AP4S1	0.6889
				rad51	0.6667
				IFT88	0.6667
				LSM4	0.6667
				NCBP2	0.6667
				IFT46	0.6667
				nhp2L1	0.6667
				dpagt1	0.6667
				VPS18	0.6667
				GAS8	0.6667
				YKT6	0.6667
				DNAL1	0.6667
				CCDC37	0.6444
				RPS21	0.6444
				METTL1	0.6444
				ARP2	0.6444
				rpl37a	0.6444
				COQ4mito	0.6444
				NAE1	0.6444
				DNAI2	0.6444
				mcm7	0.6222
				CCDC113	0.6222
				C16orf80	0.6222
				mcm9	0.6222
